# BRIDGE prioritizes human and mouse gene correspondences using functional and disease evidence

**DOI:** 10.64898/2026.05.10.720506

**Authors:** Jinyun Yan, Ze Cao

## Abstract

Selecting mouse genes to model human disease requires evidence that a perturbation represents the biological function of interest. Orthology provides an evolutionary reference, but does not by itself resolve disease-related functional differences between species. We present BRIDGE, a framework that combines species-labelled disease associations and functional annotations through graph representations, optimal transport and rank fusion to prioritize human–mouse gene correspondences. The rankings include non-orthologous candidates and distinguish alternative effectors, distributed signalling modules and multiple human genes linked to one mouse counterpart. BRIDGE achieved 61.8–66.7% Recall@5 across three functional-correspondence benchmarks. In 25 curated drug-translation cases, 15 parsed mouse targets ranked first; a separate phenotype-informed screen retained 54 of 533 candidates in the final processed dataset. These results organize gene selection around the function a disease experiment must interrogate and nominate hypotheses for individual or combined perturbations. Because the benchmarks partly reuse annotation evidence, retrieval does not establish phenotypic or pharmacological equivalence. BRIDGE provides a basis for reviewing mouse genes before disease-model construction or drug screening, and for investigating how disease-associated functions are distributed across mammalian genes. These applications require disease-specific experimental validation.
