## Supplementary File 1 - Ranking strategy ablation for "BRIDGE prioritizes human and mouse gene correspondences using functional and disease evidence"

case_id	tier	human	SVD_BP	SVD_MF	SVD_Dis	E_def	E_eq	E_bp	E_bpmf	E_mfh	E_bpd	Uni	FGW	H_bp	H_mf	H_dis	H_comb	H_bph	H_mfh	React	PPI_dir	PPI_cos	PPI_cmb	MinAll	full22_rank	core5_rank	single_best_rank
1	S	DMD	76	166	203	16	9	15	7	22	9	88	24110	1	1	146	1	1	1	2	8.0	1.0	1.0	1	1	1	1
2	S	ABCD1	1	1	1491	2	1	1	1	1	2	19	24110	1	2	191	1	1	1	1	2.0	1.0	1.0	1	2	2	1
3	S	RB1	1	1	16	1	1	1	1	1	1	2	24110	1	1	53	1	1	1	1	33.0	1.0	2.0	1	1	1	1
4	S	SHOX	65	104	21154	444	68	58	41	69	147	350	24110	1527	70	6200	523	488	97	6179	6205.0	179.0	199.0	41	130	4219	41
5	S	SERPINA1	17953	1	17953	1	1	1	1	1	1	1	1	17953	7	17953	7	7	7	17953	17959.0	1.0	74.0	1	1	54	1
6	S	CFTR	411	2409	2936	1304	534	400	517	1237	401	2052	24110	260	5276	2181	1579	719	2686	7961	31.0	43.0	17.0	17	64	903	17
7	S	DKC1	253	1587	6980	842	759	344	718	1800	369	562	24110	68	6	4264	15	12	8	4244	4234.0	364.0	405.0	6	84	280	6
9	A	CXCL8	2	50	5580	70	14	4	13	23	12	19	17	8	4	5217	6	6	4	12	21.0	1.0	1.0	1	1	1	1
10	A	TLR8	133	57	9308	247	29	66	22	32	123	2	12	141	189	9251	25	13	109	9229	9229.0	11.0	156.0	2	13	46	2
11	A	KIR2DL1	839	2414	7530	1732	1788	1396	1788	1966	1299	925	24110	7547	1080	7530	1100	1100	1098	7530	7543.0	13.0	60.0	13	164	7600	13
12	A	SIGLEC8	58	97	11161	2	1	1	1	5	1	586	24110	122	39	11108	55	55	4	144	11092.0	2.0	24.0	1	1	309	1
13	A	LILRB2	30	1	15849	1	1	4	1	1	7	1	5	1	1	15849	1	1	1	15852	15863.0	13.0	94.0	1	1	2	1
14	B	MMP1	14	32	22413	17	10	6	9	12	8	138	24110	17	56	3959	17	17	24	2	56.0	2.0	7.0	2	6	5	2
15	A	NAIP	1	1	3153	1	1	1	1	1	1	1	1	1	1	3153	1	1	1	3153	3158.0	1.0	19.0	1	1	14	1
17	A	SIGLEC9	113	138	19448	5	5	5	5	97	8	2631	24110	155	9	2837	90	90	10	8	7699.0	1.0	6.0	1	3	10	1
18	A	MICA	631	1	14878	7	6	43	6	6	99	127	6	16	3	14878	3	3	3	14878	14884.0	1.0	7.0	1	3	25	1
22	A	CASP4	1	1	9210	1	1	1	1	1	1	12	24110	1	1	9240	1	1	1	1	9192.0	1.0	25.0	1	2	1	1
23	A	SIGLEC10	111	1	5142	1	1	17	1	1	65	1447	24110	51	1	7741	1	1	1	165	7737.0	1.0	4.0	1	1	130	1
24	A	CD24	130	186	1098	28	8	29	7	100	29	1468	24110	1	2	343	1	1	1	7712	7716.0	1.0	69.0	1	1	15	1
26	A	NLRP1	1	1	1228	2	1	1	1	1	1	1	1	1	1	1202	1	1	1	1	17728.0	1.0	34.0	1	1	1	1
27	A	CD209	62	2	8236	4	2	3	2	2	6	17	36	1	1	3993	1	1	1	1	8216.0	1.0	67.0	1	1	1	1
28	A	HLA-E	10	6	17361	6	6	6	6	6	6	80	65	33	1	17361	6	6	2	17375	17368.0	6.0	84.0	1	12	81	1
29	A	LILRB4	32	39	23650	1	1	15	1	18	17	1	3	87	5	23650	7	7	3	23650	23650.0	1.0	26.0	1	1	30	1
30	A	MRGPRX2	95	11	14263	36	34	38	35	30	36	4	6	2	1	14266	2	2	1	14245	14249.0	2.0	14.0	1	2	2	1
31	B	CXCL8	2	50	1800	70	14	4	13	23	12	19	17	3	4	807	6	6	4	12	5.0	1.0	1.0	1	1	1	1
33	A	IRGM	2	2	13424	17	2	2	2	2	2	1	24110	1	1	13419	2	2	2	13385	13396.0	1.0	28.0	1	1	13	1
34	A	HLA-G	6	19	16175	18	18	17	18	18	17	10	69	25	43	16175	19	19	20	10	16182.0	11.0	71.0	6	8	7	6
35	A	FPR2	1	3	1255	4	1	1	1	2	1	3	26	1	1	638	1	1	1	1	6.0	1.0	1.0	1	1	1	1
36	A	IFI16	1261	89	20806	398	163	647	151	115	757	6273	24110	13	41	18351	11	11	27	18336	18350.0	1.0	61.0	1	17	59	1
37	B	CCL18	7	27	1195	13	19	8	19	25	8	60	64	7	5	1195	6	6	4	1195	1219.0	13.0	96.0	4	8	33	4
38	B	CLCA1	98	6	21141	46	29	48	28	22	54	2520	24110	6478	3	6465	2	2	2	41	6476.0	2.0	41.0	2	6	141	2
39	A	ASGR1	2	1	5104	2	1	2	1	1	2	190	24110	156	2	24072	6	6	3	24065	24065.0	24076.0	24076.0	1	5	591	1
40	A	CMA1	76	201	16294	97	54	76	52	103	77	48	24110	72	179	16348	92	87	161	16273	16274.0	2.0	19.0	2	30	294	2
42	A	CFHR1	1	1	14477	10	1	1	1	1	2	4	59	2	1	15556	1	1	1	113	15553.0	1.0	17.0	1	1	1	1
44	A	APOBEC3A	113	201	1225	14	15	22	15	137	25	291	24110	1	3	1225	1	1	2	5	1233.0	1.0	47.0	1	2	3	1
45	A	TRIM5	425	12748	17298	687	1305	479	1298	3360	479	2354	24110	17858	17858	17863	17864	17864	17864	17831	17842.0	185.0	249.0	185	1082	18072	185
46	A	CRP	76	1	5493	1	1	2	1	1	3	15	35	39	2	5493	4	4	2	5493	10.0	97.0	22.0	1	1	87	1
47	B	RETN	16257	18200	16286	18905	19206	19331	19649	19235	18963	539	24110	16257	16303	16346	16319	16319	16319	16275	16263.0	79.0	181.0	79	818	17027	79
49	A	MBL2	1	2	10640	11	1	1	1	1	1	2	24110	1	2	9407	1	1	1	5	4634.0	1.0	43.0	1	1	1	1
50	A	CR1	1506	5007	2444	2796	3073	2431	3146	4088	2104	2468	24110	5	4655	2019	5	5	15	466	78.0	1.0	11.0	1	6	18	1
52	A	TPSAB1	155	145	3765	78	80	144	80	97	140	35	24110	56	133	886	55	57	129	17	1.0	2.0	1.0	1	9	13	1
54	A	CD46	1610	3469	202	424	1022	1228	1338	1038	851	1641	24110	5	14297	9	9	109	871	140	1706.0	11.0	111.0	5	10	1	5
55	A	CD55	1	11	702	1	1	1	1	1	1	14	24110	1	1	479	1	1	1	1	5400.0	1.0	18.0	1	1	1	1
56	A	CD59	344	14	1547	256	93	201	87	25	275	166	24110	1	1	59	1	1	1	1	8953.0	1.0	35.0	1	1	1	1
57	A	KLRB1	233	2	1754	271	75	184	74	10	258	24	35	5	10	7574	6	5	14	7555	1.0	3.0	72.0	1	10	8	1
58	A	CD1D	1	1	911	1	1	1	1	1	1	1	24110	1	1	309	1	1	1	171	6386.0	1.0	95.0	1	1	4	1
59	B	CCL23	6	15	1985	2	2	2	2	3	2	14	32	1	1	1985	1	1	1	1	1989.0	1.0	45.0	1	3	1	1
60	A	SLFN11	123	1	2217	9	2	9	2	1	13	58	24110	106	11	9779	2	1	10	9752	9768.0	434.0	456.0	1	2	443	1
62	B	MS4A2	185	6207	100	25	1266	71	1416	2398	23	32	23	372	15919	19	1098	1594	5771	15891	15880.0	16.0	87.0	16	21	30	16
63	B	IGHG4	140	3	19096	7	6	46	6	5	48	1	24110	31	7	19096	7	7	6	81				1	5	73	1
64	A	ERAP1	98	1	1290	4	1	5	1	1	6	44	24110	1	1	4387	1	1	1	25	3149.0	1.0	4.0	1	1	1	1
65	B	LILRA4	3798	5082	14547	4339	4445	3970	4445	4539	3950	491	24110	70	14562	14547	302	302	1301	14555	14552.0	10.0	38.0	10	132	291	10
66	A	ALOX15B	1	17	877	1	1	1	1	1	1	43	24110	1	1	2743	1	1	1	5	2727.0	1.0	35.0	1	1	1	1
