## Supplementary File 2 - Benchmark and essentiality results for "BRIDGE prioritizes human and mouse gene correspondences using functional and disease evidence"

benchmark	method_variant	n_pairs	mrr	mean_rank	median_rank	recall_at_5	recall_at_10	recall_at_20	recall_at_50	recall_at_100	ess_precision_at_5	ess_hitrate_at_5	ess_precision_at_10	background_rate	evaluation_scope	shared_gene_universe	essentiality_gap_percentage_points
bench1	M1	45	0.393	406.0	4.0	53.3	60.0	64.4	73.3	80.0					benchmark_retrieval
bench1	M2	45	0.4328	407.6	5.0	51.1	57.8	62.2	73.3	82.2					benchmark_retrieval
bench1	M3	45	0.5276	405.2	2.0	64.4	73.3	82.2	84.4	86.7					benchmark_retrieval
bench1	M4	45	0.5303	415.8	2.0	66.7	73.3	82.2	84.4	86.7					benchmark_retrieval
bench2	M1	512	0.424			56.3									benchmark_retrieval
bench2	M2	512	0.435			57.4									benchmark_retrieval
bench2	M3	512	0.673			79.1									benchmark_retrieval
bench2	M4	512	0.677			79.3									benchmark_retrieval
bench3	M1	500_ess+500_noness									0.132	50.4	0.145	0.3341	sampled_essentiality_queries	17947	5.84
bench3	M2	500_ess+500_noness									0.1492	55.4	0.148	0.3341	sampled_essentiality_queries	17947	7.12
bench3	M3	500_ess+500_noness									0.1616	56.4	0.1568	0.3341	sampled_essentiality_queries	17947	8.8
bench3	M4	500_ess+500_noness									0.1668	57.2	0.1578	0.3341	sampled_essentiality_queries	17947	9.08
bench5	M1	374	0.2198	1391.5	21.0	29.4	40.6	48.7	64.4	73.0					benchmark_retrieval
bench5	M2	374	0.2154	1366.2	21.0	29.7	40.6	49.2	64.2	72.5					benchmark_retrieval
bench5	M3	374	0.3207	993.4	8.0	43.9	55.3	65.5	74.6	81.8					benchmark_retrieval
bench5	M4	374	0.323	991.6	8.0	43.3	54.8	65.5	74.6	82.1					benchmark_retrieval
funcbench	2hop_Overlap	537	0.4429	13.1	3.0	64.8	76.4	86.2	96.1	98.1					benchmark_retrieval
funcbench	Ensembl_Compara	537	0.195	19126.6	24110.0	20.1	20.5	20.7	20.7	20.7					benchmark_retrieval
funcbench	M1	537	0.2833	82.2	8.0	40.8	57.0	68.5	83.1	87.9					benchmark_retrieval
funcbench	M2	537	0.2864	79.6	8.0	41.3	56.1	69.6	82.1	87.9					benchmark_retrieval
funcbench	M3	537	0.4404	15.6	3.0	65.2	80.6	90.1	95.9	97.8					benchmark_retrieval
funcbench	M4	537	0.438	15.6	3.0	64.8	79.1	89.4	96.5	97.8					benchmark_retrieval
funcbench	OrthoFinder_proxy	537	0.3405	67.6	7.0	46.6	60.0	71.3	81.6	87.2					benchmark_retrieval
funcbench	SVD_Annotation	537	0.3123	77.3	8.0	43.2	56.6	68.9	80.1	85.7					benchmark_retrieval
