## Supplementary File 5 - Drug translation cases for "BRIDGE prioritizes human and mouse gene correspondences using functional and disease evidence"

id_ext	human_gene_symbol	drug_example	drug_phase	indication	species_issue_type	suspected_mouse_proxy	translational_failure_evidence	literature_pmid_or_url	ooc_subtype_hypothesis	overlaps_greatcases_id	priority	gold_parsed_for_ranking	BRIDGE_M4_rank_of_parsed_gold	parsed_gold_equals_one2one_ortholog	conventional_ortholog_one2one	BP_nearest_mouse	cos_BP_nearest	BP_comparison_Ensembl_partner	cos_BP_comparator	delta_cos	in_paired_analysis	M4_input_status	exclusion_reason	figure_target_label
1001	CD28	TGN1412 (theralizumab)	discontinued	rheumatoid arthritis / B-CLL	expression_pattern	unknown — model should predict (likely Cd28 with altered memory-T expression context; proxy may involve ICOS-like costimulator module)	In the 2006 TGN1412 cytokine-storm disaster, mouse and macaque Cd28 is not expressed on CD4+ effector memory T cells (unlike human CD28), so preclinical safety testing could not detect the cytokine release mechanism driven by effector-memory CD28 engagement.	https://pubmed.ncbi.nlm.nih.gov/20880392/|https://pubmed.ncbi.nlm.nih.gov/27191544/	unknown		high	(none parsed)		False	Cd28	Cd28	0.6054714254251208	Cd28	0.6054714254251208	0	True	not evaluable		CD28
1002	CETP	torcetrapib/anacetrapib/obicetrapib	discontinued	dyslipidemia / cardiovascular	missing_mouse_ortholog	unknown — model should predict (no mouse ortholog; functional analog likely resides in PLTP or reverse-cholesterol module)	CETP is present in humans, rabbits and hamsters but entirely absent from the mouse genome, forcing CETP-transgenic or hamster models and contributing to the translational opacity of the CETP-inhibitor class (torcetrapib death signal, discontinued anacetrapib).	https://pubmed.ncbi.nlm.nih.gov/18929230/|https://www.nature.com/articles/s41467-021-25703-3	B_substitute		high	(none parsed)		False	none	Abca5	0.511				False	not evaluable	no Ensembl mouse partner for the human target (no comparator); absolute cosine shown	CETP
1003	TNFRSF10A	mapatumumab, conatumumab, tigatuzumab	discontinued	solid tumors (NSCLC, CRC)	missing_mouse_ortholog	Tnfrsf10b (mouse Killer/DR5 — the single mouse TRAIL death receptor)	Mice have only one TRAIL death receptor (mKiller/DR5) whereas humans have two (TNFRSF10A/DR4 and TNFRSF10B/DR5); DR4-selective agonist antibodies such as mapatumumab could not be pharmacologically evaluated in wild-type mouse models, and the entire TRAIL-receptor agonist class subsequently failed in clinic.	https://pubmed.ncbi.nlm.nih.gov/9430228/|https://pmc.ncbi.nlm.nih.gov/articles/PMC549384/	C_compress		high	Tnfrsf10b		False	none	Tnfrsf10b	0.5505484307846049				False	not evaluable in this run	no Ensembl mouse partner for the human target (no comparator); absolute cosine shown	TNFRSF10A
1004	P2RX7	CE-224,535; JNJ-54175446; JNJ-55308942	phase_2	rheumatoid arthritis / depression / neuroinflammation	divergent_pharmacology	P2rx7 (mouse ortholog) with known ~5-10× reduced agonist affinity and distinct antagonist pharmacology	Recombinant mouse P2X7 has ~5-10x lower affinity for ATP/BzATP than human P2X7 and a strikingly different antagonist profile; several P2X7 antagonist programs showed strong rodent efficacy but reached clinic with unclear translation.	https://pubmed.ncbi.nlm.nih.gov/19558545/|https://pubmed.ncbi.nlm.nih.gov/28250280/	A_promote		high	P2rx7	1	True	P2rx7	P2rx7	0.5515119482992772	P2rx7	0.5515119482992772	0	True	rank only (OOC pass/fail N/A)		P2RX7
1005	BDKRB1	atacicept-class B1 antagonists (MK-0686, ELN-441958)	discontinued	inflammatory pain / neuropathic pain	different_ligand_set	Bdkrb1 (with inverted agonist selectivity — mouse B1R prefers des-Arg9-BK whereas human prefers des-Arg10-kallidin ~2000-fold)	The mouse B1 bradykinin receptor has the opposite agonist selectivity to the human receptor (2-3-fold preference for des-Arg9-BK vs ~2000-fold preference for des-Arg10-kallidin in human), which contributed to the discordance between robust rodent analgesic signals and negative human pain trials.	https://pubmed.ncbi.nlm.nih.gov/8856107/|https://pubmed.ncbi.nlm.nih.gov/8394991/	A_promote		high	Bdkrb1	7	True	Bdkrb1	Gng3	0.9927640308914466	Bdkrb1	0.1162309932981989	0.8765330375932476	True	rank only (OOC pass/fail N/A)		BDKRB1
1006	CCR5	maraviroc	approved	HIV-1 infection	divergent_pharmacology	Ccr5 (mouse ortholog, but >1400-fold lower maraviroc affinity)	Maraviroc has at least 1400-fold lower affinity for mouse CCR5 than human CCR5 despite ~82% protein identity; small-molecule CCR5 antagonists could not be pharmacologically characterized in mouse and required macaque preclinical models.	https://pubmed.ncbi.nlm.nih.gov/16298345/|https://pubmed.ncbi.nlm.nih.gov/17920529/	A_promote		high	Ccr5	1	True	Ccr5	Ccr8	0.4914471419253528	Ccr5	0.4328279086492144	0.0586192332761384	True	rank only (OOC pass/fail N/A)		CCR5
1007	IL6R	tocilizumab / sarilumab	approved	rheumatoid arthritis / CRS / Castleman disease	divergent_pharmacology	Il6r (mouse ortholog — but tocilizumab epitope is not conserved; mouse IL6R signals through a non-conserved site-I interface)	Tocilizumab completely fails to block mouse IL-6R because the site-I binding interface is not conserved between species; all preclinical efficacy work on IL-6R biologics required a humanized IL6R knock-in mouse.	https://pubmed.ncbi.nlm.nih.gov/32365112/|https://www.nature.com/articles/srep01196	A_promote		high	Il6r		False	Il6ra	Il6ra	0.7688626802683415	Il6ra	0.7688626802683415	0	True	not evaluable		IL6R
1008	PCSK9	evolocumab / alirocumab	approved	hypercholesterolemia	divergent_pharmacology	Pcsk9 (ortholog) — evolocumab binds mouse Pcsk9 ~1000× weaker (KD 17 nM human vs 17000 nM mouse)	Evolocumab has 1000-fold lower affinity for mouse PCSK9 (17 nM human vs 17000 nM mouse); preclinical efficacy testing required hPCSK9-knock-in mice because wild-type mouse models are functionally blind to the antibody.	https://pubmed.ncbi.nlm.nih.gov/30646909/|https://pubmed.ncbi.nlm.nih.gov/30044755/	A_promote		high	Pcsk9	1	True	Pcsk9	Pcsk9	0.8439687083632385	Pcsk9	0.8439687083632385	0	True	rank only (OOC pass/fail N/A)		PCSK9
1009	FCGRT	efgartigimod / rozanolixizumab / nipocalimab	approved	myasthenia gravis / ITP / autoimmune	divergent_pharmacology	Fcgrt (ortholog) with reversed IgG cross-species binding — mouse FcRn binds human IgG1 with ~10× higher affinity than human FcRn	Human FcRn ignores mouse IgG1 while mouse FcRn binds human IgG1 ~10-fold tighter than human FcRn; the asymmetric cross-species binding distorts preclinical half-life and dosing predictions for all anti-FcRn biologics and Fc-engineered therapeutics.	https://pubmed.ncbi.nlm.nih.gov/20018855/|https://pubmed.ncbi.nlm.nih.gov/25658443/	A_promote		high	Fcgrt	1	True	Fcgrt	Vpreb3	0.4050065141652865	Fcgrt	0.4050065141652865	0	True	rank only (OOC pass/fail N/A)		FCGRT
1010	SCN9A	PF-05089771, vixotrigine, funapide, VX-150	discontinued	neuropathic pain / erythromelalgia	expression_pattern	Scn9a (ortholog) — but divergent tissue expression (strong hypothalamus/adrenal in rodent, absent in primate/human)	Nav1.7 is expressed in paraventricular/supraoptic hypothalamus and adrenal/pituitary in rodents but is essentially absent from the same primate/human tissues, contributing to lethal neonatal phenotype of mouse KOs and the systematic failure of Nav1.7-selective blockers to translate from rodent pain assays to clinical analgesia.	https://pubmed.ncbi.nlm.nih.gov/33775738/|https://pmc.ncbi.nlm.nih.gov/articles/PMC11808711/	A_promote		high	Scn9a	1	True	Scn9a	Scn9a	0.4937378492269494	Scn9a	0.4937378492269494	0	True	rank only (OOC pass/fail N/A)		SCN9A
1011	CYP3A4	ritonavir (PK booster), many CYP3A4-metabolized drugs	approved	drug-metabolism / DDI prediction	expression_pattern	Cyp3a11 / Cyp3a-cluster (8+ paralogs) — broader and partially divergent substrate spectrum	Mouse has ~34 Cyp genes in the 1a/2c/2d/3a subfamilies vs 8 functional human ones; CYP3A4 substrate predictions are unreliable in wild-type mice and the 8HUM humanized mouse line was built specifically to rescue preclinical DMPK translation.	https://pubmed.ncbi.nlm.nih.gov/18682571/|https://www.nature.com/articles/s41684-024-01357-8	C_compress		medium	Cyp3a11|Cyp3a-cluster	8	False	none	Cyp3a44	0.6671172938849289	Cyp3a13	0.2579184603695763	0.4091988335153526	True	scored (OOC pass/fail)		CYP3A4
1012	CYP2D6	many psychiatric drugs (tamoxifen, codeine, SSRIs)	approved	drug-metabolism / polymorphism	expression_pattern	Cyp2d cluster (Cyp2d9/10/11/22/26/34/40) — expanded and with different substrate specificity	Mouse lacks a single functional CYP2D6 equivalent; instead it has an expanded Cyp2d cluster with organ-distribution differences, and CYP2D6-humanized mouse lines must be used to predict CYP2D6-mediated metabolism and polymorphism effects.	https://pubmed.ncbi.nlm.nih.gov/16033950/	C_compress		medium	Cyp2d		False	none	Cyp3a44	0.5168576737257887	Cyp2d11	0.298018134982253	0.2188395387435356	True	not evaluable		CYP2D6
1013	HCAR2	niacin / extended-release niacin; MK-1903 (discontinued)	discontinued	dyslipidemia / atherosclerosis	divergent_pharmacology	Hcar2 (ortholog) — reduced niacin sensitivity and β-arrestin-biased flushing in mouse	Rodent HCAR2 has reduced sensitivity to niacin compared to human and the flushing response is β-arrestin-biased in mouse vs G-protein-biased in human, contributing to misleading predictions of HDL efficacy and flushing tolerability (MK-1903 and related GPR109A agonists failed).	https://www.nature.com/articles/s41467-023-37177-6|https://www.nature.com/articles/s41467-024-46239-2	A_promote		medium	Hcar2	1	False	none	Hcar2	0.8517461603042522	Hcar2	0.8517461603042522	0	True	rank only (OOC pass/fail N/A)		HCAR2
1014	CD33	gemtuzumab ozogamicin	approved	acute myeloid leukemia	different_ligand_set	Cd33 (ortholog) — but binds different sialoglycans and expresses on peripheral granulocytes not myeloid progenitors	Mouse CD33 does not bind α2-3 or α2-6-linked sialic acids on lactosamine that human CD33 recognizes, and is expressed primarily on mature granulocytes rather than myeloid progenitors, making wild-type mice unsuitable for evaluating CD33-targeted ADCs.	https://pubmed.ncbi.nlm.nih.gov/12773563/	A_promote		medium	Cd33	6	False	none	Siglech	0.8894721487357855				False	rank only (OOC pass/fail N/A)	no Ensembl mouse partner for the human target (no comparator); absolute cosine shown	CD33
1015	ADRB3	mirabegron / vibegron / solabegron	approved	overactive bladder	divergent_pharmacology	Adrb3 (ortholog) — and species-specific signaling via Adrb3a/Adrb3b splice variants	Mirabegron and other β3-agonists show higher affinity for human than rodent ADRB3; β3-AR has a uniquely species-dependent ligand recognition profile including low propranolol affinity and different signaling bias between mouse and human.	https://pmc.ncbi.nlm.nih.gov/articles/PMC6523418/|https://www.guidetopharmacology.org/GRAC/ObjectDisplayForward?objectId=30	A_promote		medium	Adrb3	1	True	Adrb3	Gpr101	0.4054854372763143	Adrb3	0.3216369772235464	0.0838484600527679	True	rank only (OOC pass/fail N/A)		ADRB3
1016	HAVCR2	sabatolimab (MBG453), cobolimab	phase_3	AML/MDS; solid tumors	different_ligand_set	Havcr2 (ortholog) with divergent ligand engagement — galectin-9 is an established TIM-3 ligand in mouse but not in human	Galectin-9 serves as a functional TIM-3 ligand in mouse T-cell inhibition but does not bind/activate human TIM-3 in comparable assays; preclinical TIM-3 checkpoint biology in mouse therefore relies on a ligand axis that is not operational in patients.	https://pubmed.ncbi.nlm.nih.gov/23152559/|https://pmc.ncbi.nlm.nih.gov/articles/PMC3605152/	A_promote		high	Havcr2	1	True	Havcr2	Havcr2	0.6098759965894343	Havcr2	0.6098759965894343	0	True	rank only (OOC pass/fail N/A)		HAVCR2
1017	TSLP	tezepelumab	approved	severe asthma	expression_pattern	Tslp (ortholog) — but divergent target-cell biology (mouse TSLP drives B-cell growth; human TSLP drives myeloid/DC activation)	Mouse TSLP was discovered as a B-cell growth factor whereas human TSLP preferentially stimulates myeloid cells/DCs; tezepelumab development required dual humanized TSLP/TSLPR knock-in mice to recapitulate human allergic airway biology.	https://www.nature.com/articles/s41577-022-00735-y|https://biocytogen.com/gene-humanized-models/b-htslp-htslpr-mice-plus	A_promote		medium	Tslp	1	True	Tslp	Tslp	0.9782875630009537	Tslp	0.9782875630009537	0	True	rank only (OOC pass/fail N/A)		TSLP
1018	C5	eculizumab / ravulizumab / crovalimab	approved	PNH / aHUS / gMG	divergent_pharmacology	C5 (ortholog) — but eculizumab does not bind mouse/rat/rabbit/guinea-pig C5	Eculizumab is highly species-restricted: no activity against mouse, rat, guinea pig, or rabbit complement, forcing non-orthologous surrogate antibodies (BB5.1) for mouse-based mechanistic studies of the PNH/aHUS axis.	https://pubmed.ncbi.nlm.nih.gov/31120547/|https://onlinelibrary.wiley.com/doi/full/10.1111/imm.13228	A_promote		medium	(none parsed)		False	none	AI182371	0.91357554122046	Hc	0.7407424010795416	0.1728331401409183	True	not evaluable		C5
1019	TIGIT	tiragolumab, vibostolimab, domvanalimab, ociperlimab	phase_3	NSCLC / solid tumors	different_ligand_set	Tigit (ortholog) — but ligand repertoire is reduced; mouse Tigit binds only mPVR (not Nectin-4)	Mouse TIGIT interacts only with PVR, whereas human TIGIT engages PVR, Nectin-2, Nectin-3 and Nectin-4; several ligand-specific biologies of TIGIT (e.g. Nectin-4 in bladder/tumor contexts) cannot be modeled in wild-type mice, which may contribute to TIGIT class translational setbacks (SKYSCRAPER-01).	https://www.tandfonline.com/doi/full/10.1080/2162402X.2023.2217735|https://biocytogen.com/gene-humanized-models/b-htigit-mice	A_promote		high	Tigit	1	True	Tigit	Tigit	0.9993968955626992	Tigit	0.9993968955626992	0	True	rank only (OOC pass/fail N/A)		TIGIT
1020	BACE1	verubecestat / lanabecestat / atabecestat / elenbecestat	discontinued	Alzheimer's disease	expression_pattern	Bace1 (ortholog) with added Bace2 off-target context	Preclinical BACE1 inhibitor studies in mice predicted CNS Aβ reduction but failed to anticipate the human cognitive worsening observed in EPOCH/APECS; off-target BACE2 inhibition (hair depigmentation) and species-divergent LTP effects in mouse hippocampus (worse than KO) illustrate a poorly transferable BACE1 biology.	https://www.science.org/doi/10.1126/scitranslmed.aad9704|https://www.nature.com/articles/nrd.2017.43	A_promote		high	Bace1	1	True	Bace1	Bace1	0.6312682077770957	Bace1	0.6312682077770957	0	True	rank only (OOC pass/fail N/A)		BACE1
1021	NOD2	GSK-1070806-class, ATG-101 (MDP derivatives); investigational	preclinical	Crohn's disease	divergent_pharmacology	Nod2 (ortholog) — but Crohn's-risk alleles act in opposite direction in mouse vs human (gain of NF-kB in mouse knock-in vs loss-of-function in human)	The L1007fsinsC / 3020insC Crohn's-risk NOD2 allele behaves as a loss-of-function in human PBMCs (fail to respond to MDP) yet the equivalent knock-in mouse shows elevated NF-kB and IL-1β processing, inverting the inferred drug-target direction between species.	https://pubmed.ncbi.nlm.nih.gov/15692052/|https://pubmed.ncbi.nlm.nih.gov/15910952/	A_promote		medium	Nod2	1	True	Nod2	Nod2	0.7256915629878944	Nod2	0.7256915629878944	0	True	rank only (OOC pass/fail N/A)		NOD2
1022	TLR9	CpG ODN classes (e.g. tilsotolimod, SD-101, agatolimod)	phase_2	cancer immunotherapy / adjuvants	different_ligand_set	Tlr9 (ortholog) — but optimal CpG motif differs (human GTCGTT vs mouse GACGTT)	Human TLR9 has a distinct optimal CpG motif (GTCGTT) from mouse (GACGTT); CpG-based immunotherapeutics optimized in mouse models often show reduced human activity, and vice versa, necessitating species-specific motif tuning.	https://www.pnas.org/doi/10.1073/pnas.161293498	A_promote		medium	Tlr9	1	True	Tlr9	Tlr9	0.769935215235516	Tlr9	0.769935215235516	0	True	rank only (OOC pass/fail N/A)		TLR9
1023	KLRG1	ABC-101/ABC-301 (discovery); investigational anti-KLRG1	preclinical	solid tumor immunotherapy	divergent_pharmacology	Klrg1 (ortholog) — but mouse KLRG1 forms monomers/oligomers while human forms dimers, with reduced inhibitory function	Mouse Klrg1 is less inhibitory than human KLRG1 due to a single amino-acid difference at position 62 of the stalk driving monomer/oligomer vs dimer formation; checkpoint blockade of KLRG1 can therefore appear underpowered in mouse compared with anticipated human activity.	https://pmc.ncbi.nlm.nih.gov/articles/PMC6402715/	A_promote		medium	Klrg1	1	True	Klrg1	Clec2h	0.6882552034104262	Klrg1	0.5117401888833456	0.1765150145270806	True	rank only (OOC pass/fail N/A)		KLRG1
1024	CD20	rituximab, ofatumumab, obinutuzumab	approved	B-cell lymphoma / autoimmune	divergent_pharmacology	Ms4a1 (Cd20 ortholog) — but rituximab epitope on the large extracellular loop is not conserved	Rituximab is a chimeric anti-human-CD20 that does not recognize mouse CD20 because the critical large-loop epitope is not conserved; all mechanistic B-cell-depletion studies require humanized hCD20 knock-in mice or surrogate mouse anti-CD20 antibodies.	https://ashpublications.org/blood/article/112/10/4170/24554/|https://biocytogen.com/gene-humanized-models/b-hcd20-mice	A_promote		medium	Ms4a1		False	none						False	not evaluable	not computable: skip: human symbol not in W_hB	CD20
1025	LEP	metreleptin	approved	congenital leptin deficiency / lipodystrophy	divergent_pharmacology	Lep (ortholog) — but human leptin has species-specific Trp100 reducing solubility and altered receptor engagement	Human leptin differs at a solvent-exposed Trp100 (hominoid-specific) vs mouse Lep, leading to ~20-fold lower solubility and different pharmacokinetics; the ob/ob mouse mutation is rare in humans and extrapolation of leptin/LEPR biology to human obesity has largely failed.	https://pmc.ncbi.nlm.nih.gov/articles/PMC4082168/|https://pubs.acs.org/doi/10.1021/acs.molpharmaceut.4c01503	A_promote		medium	Lep	1	True	Lep	Lep	0.6622492307210961	Lep	0.6622492307210961	0	True	rank only (OOC pass/fail N/A)		LEP
