## Supplementary File 6 - Internal component baselines for "BRIDGE prioritizes human and mouse gene correspondences using functional and disease evidence"

method	benchmark	n	mrr	mean_rank	median_rank	recall_at_5	recall_at_10	recall_at_20	recall_at_50	recall_at_100
HGT_standard_v2	bench1	45	0.0002	11374.9	10489.0	0.0	0.0	0.0	0.0	0.0
HGT_standard_v2	funcbench	537	0.0003	12395.9	12654.0	0.0	0.0	0.0	0.0	0.0
HGT_standard_v2	bench2_all	512	0.0006	12290.4	12451.5	0.0	0.0	0.0	0.78	0.98
HGT_standard_v2	bench2_easy	457	0.0005	12288.9	12345.0	0.0	0.0	0.0	0.66	0.88
HGT_standard_v2	bench2_hard	55	0.0007	12302.4	13058.0	0.0	0.0	0.0	1.82	1.82
HGT_crossspec_v3	bench1	45	0.0017	10636.7	9968.0	0.0	0.0	2.22	2.22	2.22
HGT_crossspec_v3	funcbench	537	0.0005	11606.6	11680.0	0.0	0.0	0.19	0.56	0.74
HGT_crossspec_v3	bench2_all	512	0.0011	11551.2	11267.0	0.2	0.2	0.2	0.2	0.78
HGT_crossspec_v3	bench2_easy	457	0.0012	11580.4	11315.0	0.22	0.22	0.22	0.22	0.88
HGT_crossspec_v3	bench2_hard	55	0.0005	11308.9	10741.0	0.0	0.0	0.0	0.0	0.0
FGW_OT_only	bench1	45	0.0174	19830.8	24110.0	2.22	2.22	8.89	11.11	17.78
FGW_OT_only	funcbench	537	0.0606	14559.5	24110.0	7.82	12.48	19.74	29.05	39.66
FGW_OT_only	bench2_all	512	0.0503	17055.3	24110.0	6.25	9.57	13.48	22.66	29.3
FGW_OT_only	bench2_easy	457	0.042	17260.4	24110.0	5.25	8.1	11.82	22.1	28.45
FGW_OT_only	bench2_hard	55	0.1195	15350.8	24110.0	14.55	21.82	27.27	27.27	36.36
KGE_SVD	bench1	45	0.171	544.6	121.0	24.44	31.11	37.78	44.44	48.89
KGE_SVD	funcbench	537	0.1414	1313.2	63.0	19.74	24.02	34.82	45.81	56.8
KGE_SVD	bench2_all	512	0.1498	1424.9	107.0	21.09	25.59	29.3	39.65	48.83
KGE_SVD	bench2_easy	457	0.1472	1441.5	115.0	20.79	24.73	28.45	38.95	47.7
KGE_SVD	bench2_hard	55	0.1711	1287.3	63.0	23.64	32.73	36.36	45.45	58.18
