## Supplementary File 7 - Cross-benchmark summary for "BRIDGE prioritizes human and mouse gene correspondences using functional and disease evidence"

table_source	method	B1_R5	B2_ALL_R5	B2_HARD_R5	B5_R5	FuncB_R5	B3_gap	FuncB_MRR	B2H_R5	B2H_R20
master_recall_at_5	Ensembl Compara	51.1	89.1	0.0	53.5	20.1	+2.84
master_recall_at_5	OrthoFinder	62.2	93.8	43.6	63.9	46.6	+8.56
master_recall_at_5	SVD-Annotation	55.6	61.1	43.6	32.1	43.2	+7.84
master_recall_at_5	2-hop Overlap	62.2	84.4	60.0	46.5	64.8	+9.28
master_recall_at_5	M1 (v2+mini)	53.3	56.3	41.8	29.4	40.8	+5.84
master_recall_at_5	M2 (v3+mini)	51.1	57.4	45.5	29.7	41.3	+7.12
master_recall_at_5	M3 (v2+RRF)	64.4	79.1	60.0	43.9	65.2	+8.80
master_recall_at_5	M4 (v3+RRF, ours)	66.7	79.3	61.8	43.3	64.8	+9.08
sequence_cliff	Ensembl Compara					20.1		0.1950	0.0	0.0
sequence_cliff	OrthoFinder					46.6		0.3405	43.6	65.5
sequence_cliff	SVD-Annotation					43.2		0.3123	43.6	65.5
sequence_cliff	2-hop Overlap					64.8		0.4429	60.0	74.5
sequence_cliff	v2-HGT + mini-RRF					40.8		0.2833	41.8	67.3
sequence_cliff	v3-HGT + mini-RRF					41.3		0.2864	45.5	65.5
sequence_cliff	v2-HGT + full RRF					65.2		0.4404	60.0	78.2
sequence_cliff	v3-HGT + full RRF (OURS)					64.8		0.4380	61.8	80.0
