## Supplementary File 9 - Candidate annotation evidence for "BRIDGE prioritizes human and mouse gene correspondences using functional and disease evidence"

case_id	mouse_gene	mouse_ensembl_id	bp_cosine	mf_cosine	disease_cosine	bp_mf_go_jaccard	disease_overlap_jaccard	is_bridge_pick	is_ensembl_ortholog	human_gene	weighted_annotation_score	catalogue_order	illustrated_rank	illustrated_panel
L1_001	Gpr19	ENSMUSG00000032641	1.0	1.0	0.1249	1.0	0.0031	True	False	MRGPRX4	0.475	1
L1_001	Adgre1	ENSMUSG00000004730	1.0	1.0	0.0109	1.0	0.0015	False	False	MRGPRX4	0.4065	2
L1_001	Adgrg7	ENSMUSG00000022755	1.0	1.0	0.0069	1.0	0.0015	False	False	MRGPRX4	0.4041	3
L1_001	Gpr142	ENSMUSG00000034677	1.0	1.0	0.0193	1.0	0.0014	False	False	MRGPRX4	0.4116	4
L1_001	Gpr50	ENSMUSG00000056380	1.0	0.9491	0.0191	0.75	0.0015	False	False	MRGPRX4	0.4038	5
L1_001	Gpr63	ENSMUSG00000040372	1.0	1.0	0.0042	1.0	0.0015	False	False	MRGPRX4	0.4025	6
L1_001	Mrgprf	ENSMUSG00000031070	1.0	1.0	0.0	1.0	0.0	False	False	MRGPRX4	0.4	7
L1_001	Mrgpra2b	ENSMUSG00000096719	1.0	1.0	0.0	1.0	0.0	False	True	MRGPRX4	0.4	8
L1_001	Gpr45	ENSMUSG00000041907	1.0	1.0	0.0	1.0	0.0	False	False	MRGPRX4	0.4	9
L1_001	Mrgprg	ENSMUSG00000050276	1.0	1.0	0.0	1.0	0.0	False	False	MRGPRX4	0.4	10
L1_002	Gpr50	ENSMUSG00000056380	1.0	0.9881	0.0191	1.0	0.0015	True	False	MRGPRX3	0.4097	1
L1_002	Gpr19	ENSMUSG00000032641	1.0	0.9862	0.1249	0.75	0.0031	False	False	MRGPRX3	0.4729	2
L1_002	Adgre1	ENSMUSG00000004730	1.0	0.9862	0.0109	0.75	0.0015	False	False	MRGPRX3	0.4045	3
L1_002	Gpr142	ENSMUSG00000034677	1.0	0.9862	0.0193	0.75	0.0014	False	False	MRGPRX3	0.4095	4
L1_002	Adgrg7	ENSMUSG00000022755	1.0	0.9862	0.0069	0.75	0.0015	False	False	MRGPRX3	0.4021	5
L1_002	Gpr63	ENSMUSG00000040372	1.0	0.9862	0.0042	0.75	0.0015	False	False	MRGPRX3	0.4005	6
L1_002	Mrgprg	ENSMUSG00000050276	1.0	0.9862	0.0	0.75	0.0	False	False	MRGPRX3	0.3979	7
L1_002	P2ry10b	ENSMUSG00000054293	1.0	0.9862	0.0	0.75	0.0	False	False	MRGPRX3	0.3979	8
L1_002	Mrgpra6	ENSMUSG00000052303	1.0	0.9862	0.0	0.75	0.0	False	False	MRGPRX3	0.3979	9
L1_002	Gm5127	ENSMUSG00000073010	1.0	0.9862	0.0	0.75	0.0	False	False	MRGPRX3	0.3979	10
L1_002	Mrgpra2b	ENSMUSG00000096719	1.0	0.9862	0.0	0.75	0.0	False	True	MRGPRX3	0.3979	11
L1_003	Zkscan7	ENSMUSG00000063488	1.0	0.9997	0.0131	1.0	0.0063	True	False	ZNF429	0.4078	1
L1_003	Zfp324	ENSMUSG00000004500	1.0	0.9997	0.0	1.0	0.0	False	False	ZNF429	0.3999	2
L1_003	Zfp982	ENSMUSG00000078496	1.0	0.9997	0.0	1.0	0.0	False	False	ZNF429	0.3999	3
L1_003	Zfp612	ENSMUSG00000044676	1.0	0.9997	0.0	1.0	0.0	False	False	ZNF429	0.3999	4
L1_003	Zscan29	ENSMUSG00000050619	1.0	0.9997	0.0	1.0	0.0	False	False	ZNF429	0.3999	5
L1_003	Zfp991	ENSMUSG00000067916	1.0	0.9997	0.0	1.0	0.0	False	False	ZNF429	0.3999	6
L1_003	Gm4767	ENSMUSG00000094076	1.0	0.9997	0.0	1.0	0.0	False	False	ZNF429	0.3999	7
L1_003	Zscan12	ENSMUSG00000036721	1.0	0.9997	0.0	1.0	0.0	False	False	ZNF429	0.3999	8
L1_003	Zfp30	ENSMUSG00000047473	1.0	0.9997	0.0	1.0	0.0	False	False	ZNF429	0.3999	9
L1_003	Zfp534	ENSMUSG00000062518	1.0	0.9997	0.0	1.0	0.0	False	False	ZNF429	0.3999	10
L1_003	Rex2	ENSMUSG00000067919	1.0	0.9997	0.0	1.0	0.0	False	False	ZNF429	0.3999	11
L1_003	Zfhx4	ENSMUSG00000025255	1.0	0.9997	0.0	1.0	0.0	False	False	ZNF429	0.3999	12
L1_003	Zfp273	ENSMUSG00000030446	0.3608	0.7091	0.0	0.5833	0.0	False	True	ZNF429	0.1966	13
L1_004	Hamp	ENSMUSG00000050440	0.7934	0.9199	0.121	0.7036	0.0143	True	False	HAMP	0.4089	1
L1_004	Hamp2	ENSMUSG00000056978	0.9121	0.9999	0.0	0.9	0.0	False	True	HAMP	0.378	2
L1_004	Kng2	ENSMUSG00000060459	0.1276	0.3611	0.0	0.2417	0.0	False	False	HAMP	0.0861	3
L1_004	Hjv	ENSMUSG00000038403	0.1757	0.0834	0.1737	0.1225	0.0205	False	False	HAMP	0.1606	4
L1_004	ENSMUSG00000033491	ENSMUSG00000033491	0.0	0.0	0.2594	0.0	0.0027	False	False	HAMP	0.1556	5
L1_004	Slc40a1	ENSMUSG00000025993	0.2247	0.0	0.1536	0.0536	0.0422	False	False	HAMP	0.1483	6
L1_004	Hfe	ENSMUSG00000006611	0.1367	0.0804	0.1581	0.101	0.0154	False	False	HAMP	0.1411	7
L1_004	Cybrd1	ENSMUSG00000027015	0.3213	0.0	0.0912	0.075	0.0026	False	False	HAMP	0.135	8
L1_004	Tfr2	ENSMUSG00000029716	0.1953	0.0	0.1183	0.0556	0.0263	False	False	HAMP	0.1198	9
L1_004	Fbxl5	ENSMUSG00000039753	0.2091	0.0	0.1104	0.0455	0.021	False	False	HAMP	0.1185	10
L1_004	Chfr	ENSMUSG00000014668	0.0617	0.0	0.1697	0.0192	0.0041	False	False	HAMP	0.1173	11
L1_005	Fhl1	ENSMUSG00000023092	0.8822	0.9979	0.0548	0.8571	0.0164	True	False	FHL1	0.4031	1
L1_005	Rrad	ENSMUSG00000031880	0.308	0.012	0.0274	0.1548	0.0079	False	False	FHL1	0.0953	2
L1_005	Lrrc55	ENSMUSG00000075224	0.0	0.6301	0.0	0.2	0.0	False	False	FHL1	0.0945	3
L1_005	Rangrf	ENSMUSG00000032892	0.0	0.5435	0.0662	0.1429	0.0091	False	False	FHL1	0.1213	4
L1_005	Jph1	ENSMUSG00000042686	0.3402	0.0	0.043	0.0714	0.0097	False	False	FHL1	0.1108	5
L1_005	Ank2	ENSMUSG00000032826	0.0	0.6005	0.0192	0.1667	0.0106	False	False	FHL1	0.1016	6
L1_005	Lrrc38	ENSMUSG00000028584	0.0	0.6301	0.0009	0.2	0.0035	False	False	FHL1	0.0951	7
L1_005	Aven	ENSMUSG00000003604	0.3781	0.0	0.0	0.0625	0.0	False	False	FHL1	0.0945	8
L1_005	Asnsd1	ENSMUSG00000026095	0.1454	0.0	0.0928	0.0417	0.022	False	False	FHL1	0.092	9
L1_005	Ctdspl	ENSMUSG00000047409	0.3655	0.0	0.0	0.0714	0.0	False	False	FHL1	0.0914	10
L1_005	Fhl4	ENSMUSG00000050035	0.0	0.4349	0.0	0.125	0.0	False	True	FHL1	0.0652	11
L1_006	Gsdmc	ENSMUSG00000079025	0.9997	1.0	0.0	1.0	0.0	True	False	GSDMC	0.3999	1
L1_006	Gsdmc3	ENSMUSG00000055827	0.9997	1.0	0.0	1.0	0.0	False	False	GSDMC	0.3999	2
L1_006	Gsdma2	ENSMUSG00000017211	0.9997	1.0	0.0	1.0	0.0	False	False	GSDMC	0.3999	3
L1_006	Gsdma	ENSMUSG00000017204	0.9997	1.0	0.0002	1.0	0.0037	False	False	GSDMC	0.4	4
L1_006	Gsdmc4	ENSMUSG00000055748	0.982	0.9945	0.0	0.7333	0.0	False	False	GSDMC	0.3947	5
L1_006	Gsdmc2	ENSMUSG00000056293	0.6001	1.0	0.0	0.75	0.0	False	True	GSDMC	0.3	6
L1_006	Gsdma3	ENSMUSG00000064224	0.2924	0.813	0.0	0.3922	0.0	False	False	GSDMC	0.195	7
L1_006	Gsdmd	ENSMUSG00000022575	0.293	0.7564	0.0	0.3413	0.0	False	False	GSDMC	0.1867	8
L1_006	Pfpl	ENSMUSG00000040065	0.2615	0.5708	0.0	0.2	0.0	False	False	GSDMC	0.151	9
L1_006	Defb3	ENSMUSG00000039775	0.4292	0.22	0.0	0.25	0.0	False	False	GSDMC	0.1403	10
L1_007	Rnaset2b	ENSMUSG00000094724	1.0	0.9997	0.0	1.0	0.0	True	False	RNASET2	0.3999	1
L1_007	Rnaset2a	ENSMUSG00000095687	1.0	0.9997	0.0	1.0	0.0	False	True	RNASET2	0.3999	2
L1_007	Rnaseh2a	ENSMUSG00000052926	0.5235	0.0	0.0009	0.1667	0.0038	False	False	RNASET2	0.1314	3
L1_007	Exosc1	ENSMUSG00000034321	0.7237	0.0	0.0	0.25	0.0	False	False	RNASET2	0.1809	4
L1_007	Rnaseh2c	ENSMUSG00000024925	0.6917	0.0	0.0	0.25	0.0	False	False	RNASET2	0.1729	5
L1_007	Rnase4	ENSMUSG00000021876	0.0	0.7327	0.046	0.25	0.017	False	False	RNASET2	0.1375	6
L1_007	Mtrex	ENSMUSG00000016018	0.5481	0.0	0.0	0.125	0.0	False	False	RNASET2	0.137	7
L1_007	Dis3l	ENSMUSG00000032396	0.506	0.0	0.0	0.125	0.0	False	False	RNASET2	0.1265	8
L1_007	Isg20	ENSMUSG00000039236	0.4441	0.0	0.0	0.0833	0.0	False	False	RNASET2	0.111	9
L1_007	Rnase13	ENSMUSG00000068392	0.0	0.7327	0.0007	0.25	0.0116	False	False	RNASET2	0.1103	10
L1_008	Gm19965	ENSMUSG00000094429	1.0	0.9997	0.0	1.0	0.0	True	False	ZNF682	0.3999	1
L1_008	Zfp977	ENSMUSG00000092335	1.0	0.9997	0.0	1.0	0.0	False	False	ZNF682	0.3999	2
L1_008	Zfp664	ENSMUSG00000079215	1.0	0.9997	0.0	1.0	0.0	False	False	ZNF682	0.3999	3
L1_008	Zfp280c	ENSMUSG00000036916	1.0	0.9997	0.0	1.0	0.0	False	False	ZNF682	0.3999	4
L1_008	Zfp280d	ENSMUSG00000038535	1.0	0.9997	0.0	1.0	0.0	False	False	ZNF682	0.3999	5
L1_008	Zfp773	ENSMUSG00000063535	1.0	0.9997	0.0	1.0	0.0	False	False	ZNF682	0.3999	6
L1_008	Zfp280b	ENSMUSG00000049764	1.0	0.9997	0.0	1.0	0.0	False	False	ZNF682	0.3999	7
L1_008	Zfp507	ENSMUSG00000044452	1.0	0.9997	0.0	1.0	0.0	False	False	ZNF682	0.3999	8
L1_008	Zbtb11	ENSMUSG00000022601	1.0	0.9997	0.0	1.0	0.0	False	False	ZNF682	0.3999	9
L1_008	Zfp719	ENSMUSG00000030469	1.0	0.9997	0.0	1.0	0.0	False	False	ZNF682	0.3999	10
L1_008	Zfp595	ENSMUSG00000057842	0.0	0.0	0.0	0.0	0.0	False	True	ZNF682	0.0	11
L1_009	Aoc1	ENSMUSG00000029811	1.0	0.9989	0.0	0.9444	0.0	True	False	AOC1	0.3998	1
L1_009	Aoc1l1	ENSMUSG00000068536	1.0	0.9989	0.0	0.9444	0.0	False	False	AOC1	0.3998	2
L1_009	Aoc1l2	ENSMUSG00000029813	1.0	0.9989	0.0	0.9444	0.0	False	True	AOC1	0.3998	3
L1_009	Aoc1l3	ENSMUSG00000039215	1.0	0.9989	0.0009	0.9444	0.0023	False	False	AOC1	0.4004	4
L1_009	Aoc2	ENSMUSG00000078651	0.0	0.4964	0.0	0.1111	0.0	False	False	AOC1	0.0745	5
L1_009	Aoc3	ENSMUSG00000019326	0.0	0.3988	0.0	0.125	0.0	False	False	AOC1	0.0598	6
L1_009	Coa6	ENSMUSG00000051671	0.0	0.3056	0.0098	0.0556	0.0025	False	False	AOC1	0.0517	7
L1_009	Scgn	ENSMUSG00000021337	0.0	0.2104	0.0249	0.0556	0.0075	False	False	AOC1	0.0465	8
L1_009	S100a5	ENSMUSG00000001023	0.0	0.3071	0.0	0.125	0.0	False	False	AOC1	0.0461	9
L1_009	Prnd	ENSMUSG00000027338	0.0	0.3063	0.0	0.1111	0.0	False	False	AOC1	0.0459	10
L1_010	Gsdmc3	ENSMUSG00000055827	0.9997	0.9981	0.0	0.9	0.0	True	False	GSDMA	0.3996	1
L1_010	Gsdmc	ENSMUSG00000079025	0.9997	0.9981	0.0	0.9	0.0	False	False	GSDMA	0.3996	2
L1_010	Gsdma2	ENSMUSG00000017211	0.9997	0.9981	0.0	0.9	0.0	False	False	GSDMA	0.3996	3
L1_010	Gsdma	ENSMUSG00000017204	0.9997	0.9981	0.0012	0.9	0.0058	False	False	GSDMA	0.4004	4
L1_010	Gsdmc4	ENSMUSG00000055748	0.982	0.9927	0.0	0.6667	0.0	False	False	GSDMA	0.3944	5
L1_010	Gsdmc2	ENSMUSG00000056293	0.6001	0.9981	0.0	0.65	0.0	False	False	GSDMA	0.2997	6
L1_010	Gsdma3	ENSMUSG00000064224	0.2924	0.8115	0.0	0.3445	0.0	False	True	GSDMA	0.1948	7
L1_010	Gsdmd	ENSMUSG00000022575	0.293	0.755	0.0023	0.3056	0.0039	False	False	GSDMA	0.1879	8
L1_010	Pfpl	ENSMUSG00000040065	0.2615	0.5697	0.0	0.1833	0.0	False	False	GSDMA	0.1508	9
L1_010	Defb3	ENSMUSG00000039775	0.4292	0.2196	0.0	0.2381	0.0	False	False	GSDMA	0.1402	10
L1_011	Sult2a2	ENSMUSG00000070811	0.9992	0.9978	0.0	0.9167	0.0	True	False	SULT2A1	0.3995	1
L1_011	Sult2a7	ENSMUSG00000094156	0.9992	0.9978	0.0	0.9167	0.0	False	False	SULT2A1	0.3995	2
L1_011	Sult2a3	ENSMUSG00000074375	0.9992	0.9978	0.0	0.9167	0.0	False	False	SULT2A1	0.3995	3
L1_011	Sult2a1	ENSMUSG00000078798	0.9992	0.9978	0.0	0.9167	0.0	False	True	SULT2A1	0.3995	4
L1_011	Sult2a5	ENSMUSG00000078799	0.9992	0.9978	0.0	0.9167	0.0	False	False	SULT2A1	0.3995	5
L1_011	Sult2a4	ENSMUSG00000074377	0.9992	0.9978	0.0	0.9167	0.0	False	False	SULT2A1	0.3995	6
L1_011	Sult2a6	ENSMUSG00000070810	0.9992	0.9016	0.0	0.8571	0.0	False	False	SULT2A1	0.385	7
L1_011	Sult2a8	ENSMUSG00000030378	0.881	0.9978	0.0	0.8542	0.0	False	False	SULT2A1	0.3699	8
L1_011	Sult1b1	ENSMUSG00000029269	0.6774	0.2225	0.0	0.3492	0.0	False	False	SULT2A1	0.2027	9
L1_011	Sult2b1	ENSMUSG00000003271	0.5472	0.3419	0.0	0.3	0.0	False	False	SULT2A1	0.1881	10
L1_012	Timd6	ENSMUSG00000046974	1.0	0.9959	0.0	0.8333	0.0	True	False	HAVCR1	0.3994	1
L1_012	Dppa1	ENSMUSG00000064010	1.0	0.9959	0.0	0.8333	0.0	False	False	HAVCR1	0.3994	2
L1_012	Timd2	ENSMUSG00000040413	0.8134	0.6825	0.0	0.5833	0.0	False	True	HAVCR1	0.3057	3
L1_012	Havcr1	ENSMUSG00000040405	0.799	0.9968	0.0022	0.75	0.0042	False	False	HAVCR1	0.3506	4
L1_012	Gsta13	ENSMUSG00000111709	0.777	0.7856	0.0	0.5	0.0	False	False	HAVCR1	0.3121	5
L1_012	Gulp1	ENSMUSG00000056870	0.6469	0.0	0.0	0.25	0.0	False	False	HAVCR1	0.1617	6
L1_012	Mfge8	ENSMUSG00000030605	0.3165	0.3258	0.0001	0.1833	0.0015	False	False	HAVCR1	0.1281	7
L1_012	Cd300lb	ENSMUSG00000063193	0.4077	0.0211	0.0111	0.2	0.0017	False	False	HAVCR1	0.1117	8
L1_012	Clec5a	ENSMUSG00000029915	0.0	0.7302	0.0019	0.3333	0.0048	False	False	HAVCR1	0.1107	9
L1_012	Cldn9	ENSMUSG00000066720	0.0	0.6776	0.0033	0.125	0.0033	False	False	HAVCR1	0.1036	10
L1_013	Tdpoz8	ENSMUSG00000096879	0.9999	0.9953	0.0	0.875	0.0	True	False	SPOP	0.3993	1
L1_013	Tdpoz3	ENSMUSG00000058005	0.9999	0.9953	0.0	0.875	0.0	False	False	SPOP	0.3993	2
L1_013	Spopfm3	ENSMUSG00000090268	0.9999	0.9953	0.0	0.875	0.0	False	True	SPOP	0.3993	3
L1_013	Tdpoz9	ENSMUSG00000094328	0.9999	0.9953	0.0	0.875	0.0	False	False	SPOP	0.3993	4
L1_013	Tdpoz5	ENSMUSG00000094163	0.9999	0.9953	0.0	0.875	0.0	False	False	SPOP	0.3993	5
L1_013	Tdpoz4	ENSMUSG00000060256	0.9999	0.9953	0.0	0.875	0.0	False	False	SPOP	0.3993	6
L1_013	Tdpoz1	ENSMUSG00000094084	0.9999	0.9953	0.0	0.875	0.0	False	False	SPOP	0.3993	7
L1_013	Spopfm2	ENSMUSG00000074424	0.9999	0.9953	0.0	0.875	0.0	False	False	SPOP	0.3993	8
L1_013	Tdpoz2	ENSMUSG00000103362	0.9999	0.9953	0.0	0.875	0.0	False	False	SPOP	0.3993	9
L1_013	Tdpoz9-ps1	ENSMUSG00000095822	0.6735	0.9953	0.0	0.7083	0.0	False	False	SPOP	0.3177	10
L1_014	Slco5a1	ENSMUSG00000025938	1.0	0.9937	0.0	0.75	0.0	True	False	SLCO6A1	0.3991	1
L1_014	Slco6d1	ENSMUSG00000026336	1.0	0.9937	0.0017	0.75	0.0011	False	False	SLCO6A1	0.4001	2
L1_014	Slco4c1	ENSMUSG00000040693	0.7247	0.7154	0.0	0.4167	0.0	False	False	SLCO6A1	0.2885	3
L1_014	Slco6c1	ENSMUSG00000026331	0.7247	0.7154	0.0	0.4167	0.0	False	True	SLCO6A1	0.2885	4
L1_014	Slco2a1	ENSMUSG00000032548	0.6761	0.6662	0.0	0.4167	0.0	False	False	SLCO6A1	0.269	5
L1_014	Slco1a7	ENSMUSG00000084927	0.7265	0.511	0.0	0.35	0.0	False	False	SLCO6A1	0.2583	6
L1_014	Mfsd10	ENSMUSG00000001082	1.0	0.0	0.0	0.5	0.0	False	False	SLCO6A1	0.25	7
L1_014	Slco1a8	ENSMUSG00000079263	0.577	0.511	0.0	0.2667	0.0	False	False	SLCO6A1	0.2209	8
L1_014	Slco1a4	ENSMUSG00000030237	0.577	0.511	0.0	0.2667	0.0	False	False	SLCO6A1	0.2209	9
L1_014	Slco4a1	ENSMUSG00000038963	0.5896	0.4698	0.0	0.2667	0.0	False	False	SLCO6A1	0.2179	10
L1_015	C1s2	ENSMUSG00000079343	0.9997	0.9893	0.0	0.8333	0.0	True	False	C1S	0.3983	1	1	Figure 6—figure supplement 1b
L1_015	C1s1	ENSMUSG00000038521	0.9997	0.9893	0.0	0.8333	0.0	False	True	C1S	0.3983	2	2	Figure 6—figure supplement 1b
L1_015	C2	ENSMUSG00000024371	0.6947	0.8626	0.0	0.4394	0.0	False	False	C1S	0.3031	3	3	Figure 6—figure supplement 1b
L1_015	C1ra	ENSMUSG00000055172	0.9997	0.5489	0.0	0.7	0.0	False	False	C1S	0.3323	4
L1_015	C1rb	ENSMUSG00000098470	0.9997	0.5489	0.0	0.7	0.0	False	False	C1S	0.3323	5
L1_015	Masp2	ENSMUSG00000028979	0.8277	0.433	0.0	0.625	0.0	False	False	C1S	0.2719	6
L1_015	Cfb	ENSMUSG00000090231	0.4931	0.8626	0.0015	0.3485	0.0075	False	False	C1S	0.2536	7
L1_015	Masp1	ENSMUSG00000022887	0.6986	0.5028	0.0	0.4429	0.0	False	False	C1S	0.2501	8
L1_015	Gzmk	ENSMUSG00000042385	0.6889	0.3611	0.0	0.3561	0.0	False	False	C1S	0.2264	9
L1_015	C1rl	ENSMUSG00000038527	0.3813	0.8626	0.0	0.2381	0.0	False	False	C1S	0.2247	10
L1_016	Apol10a	ENSMUSG00000050982	0.9897	0.982	0.0	0.625	0.0	True	False	APOL1	0.3947	1	1
L1_016	Apol11a	ENSMUSG00000091650	0.9897	0.982	0.0	0.625	0.0	False	True	APOL1	0.3947	2	2
L1_016	Apol9b	ENSMUSG00000068246	0.9897	0.982	0.0	0.625	0.0	False	False	APOL1	0.3947	3	3
L1_016	Ano8	ENSMUSG00000034863	0.5481	0.4549	0.0	0.2917	0.0	False	False	APOL1	0.2052	4
L1_016	Ano10	ENSMUSG00000037949	0.5481	0.3496	0.0	0.2667	0.0	False	False	APOL1	0.1895	5
L1_016	Ano5	ENSMUSG00000055489	0.3615	0.4549	0.0	0.25	0.0	False	False	APOL1	0.1586	6
L1_016	Apol7c	ENSMUSG00000044309	0.0	0.9952	0.0	0.3333	0.0	False	False	APOL1	0.1493	7
L1_016	Apol7a	ENSMUSG00000010601	0.0	0.9952	0.0	0.3333	0.0	False	False	APOL1	0.1493	8
L1_016	Apol7b	ENSMUSG00000068252	0.0	0.9952	0.0	0.3333	0.0	False	False	APOL1	0.1493	9
L1_016	Apol7e	ENSMUSG00000071716	0.0	0.9952	0.0	0.3333	0.0	False	False	APOL1	0.1493	10
L1_017	Ifit3b	ENSMUSG00000062488	0.9987	0.9636	0.0	0.75	0.0	True	False	IFIT3	0.3942	1
L1_017	Ifit3	ENSMUSG00000074896	0.7303	0.9653	0.0	0.8125	0.0	False	True	IFIT3	0.3274	2
L1_017	Nmi	ENSMUSG00000026946	0.1833	0.9653	0.0	0.5625	0.0	False	False	IFIT3	0.1906	3
L1_017	Crebzf	ENSMUSG00000051451	0.2185	0.9653	0.0	0.5556	0.0	False	False	IFIT3	0.1994	4
L1_017	Tff3	ENSMUSG00000024029	0.0	0.9636	0.0851	0.25	0.0099	False	False	IFIT3	0.1956	5
L1_017	Tnfaip8l1	ENSMUSG00000044469	0.0	0.9653	0.0845	0.5	0.0127	False	False	IFIT3	0.1955	6
L1_017	Fgl1	ENSMUSG00000031594	0.0	0.9653	0.063	0.5	0.0114	False	False	IFIT3	0.1826	7
L1_017	Bnipl	ENSMUSG00000028115	0.151	0.9636	0.0	0.3214	0.0	False	False	IFIT3	0.1823	8
L1_017	Smg9	ENSMUSG00000002210	0.114	0.9636	0.0122	0.3	0.0132	False	False	IFIT3	0.1803	9
L1_017	Rassf5	ENSMUSG00000026430	0.0	0.9653	0.0525	0.5	0.0136	False	False	IFIT3	0.1763	10
L1_018	Ins2	ENSMUSG00000000215	0.7834	0.8525	0.1254	0.6449	0.0157	True	False	INS	0.3989	1
L1_018	Ins1	ENSMUSG00000035804	0.8558	0.8872	0.0	0.7394	0.0	False	True	INS	0.347	2
L1_018	Insr	ENSMUSG00000005534	0.2669	0.1377	0.1312	0.1536	0.0151	False	False	INS	0.1661	3
L1_018	Lrrc41	ENSMUSG00000028703	0.0	0.2029	0.2741	0.1429	0.0008	False	False	INS	0.1949	4
L1_018	Irs4	ENSMUSG00000054667	0.1157	0.3495	0.1855	0.1338	0.0021	False	False	INS	0.1926	5
L1_018	Depdc5	ENSMUSG00000037426	0.0358	0.0	0.2967	0.0076	0.0012	False	False	INS	0.187	6
L1_018	Zfp787	ENSMUSG00000046792	0.0	0.0	0.2976	0.0	0.0012	False	False	INS	0.1786	7
L1_018	Tigd3	ENSMUSG00000044390	0.0	0.0	0.297	0.0	0.0012	False	False	INS	0.1782	8
L1_018	Cep57l1	ENSMUSG00000019813	0.0	0.0958	0.2615	0.0625	0.0017	False	False	INS	0.1713	9
L1_018	Or5b96	ENSMUSG00000057817	0.0536	0.0	0.2615	0.0086	0.0017	False	False	INS	0.1703	10
L1_019	Tcl1b2	ENSMUSG00000060863	1.0	0.9224	0.0	0.75	0.0	True	False	TCL1A	0.3884	1
L1_019	Tcl1b3	ENSMUSG00000068940	1.0	0.9224	0.0	0.75	0.0	False	False	TCL1A	0.3884	2
L1_019	Tcl1b1	ENSMUSG00000066359	1.0	0.9224	0.0	0.75	0.0	False	False	TCL1A	0.3884	3
L1_019	Mtcp1	ENSMUSG00000031200	1.0	0.9224	0.0	0.75	0.0	False	False	TCL1A	0.3884	4
L1_019	Tcl1b5	ENSMUSG00000000701	1.0	0.9224	0.0	0.75	0.0	False	False	TCL1A	0.3884	5
L1_019	Tcl1b4	ENSMUSG00000079007	1.0	0.9224	0.0	0.75	0.0	False	False	TCL1A	0.3884	6
L1_019	Cab39l	ENSMUSG00000021981	1.0	0.7518	0.0	0.625	0.0	False	False	TCL1A	0.3628	7
L1_019	Mapk4	ENSMUSG00000024558	1.0	0.2513	0.0	0.5714	0.0	False	False	TCL1A	0.2877	8
L1_019	Map3k2	ENSMUSG00000024383	1.0	0.2082	0.0	0.6429	0.0	False	False	TCL1A	0.2812	9
L1_019	Ppp1r1a	ENSMUSG00000022490	1.0	0.1028	0.0	0.625	0.0	False	False	TCL1A	0.2654	10
L1_019	Tcl1	ENSMUSG00000041359	0.3189	0.9933	0.0	0.475	0.0	False	True	TCL1A	0.2287	11
L1_020	Scd3	ENSMUSG00000025202	0.9353	0.9985	0.0	0.775	0.0	True	False	SCD	0.3836	1
L1_020	Scd2	ENSMUSG00000025203	0.9353	0.9985	0.0002	0.775	0.0015	False	True	SCD	0.3837	2
L1_020	Scd4	ENSMUSG00000050195	0.7416	0.9985	0.0	0.65	0.0	False	False	SCD	0.3352	3
L1_020	Scd1	ENSMUSG00000037071	0.5264	0.9095	0.0	0.4583	0.0	False	False	SCD	0.268	4
L1_020	Decr2	ENSMUSG00000036775	0.3925	0.0	0.0	0.1	0.0	False	False	SCD	0.0981	5
L1_020	Fads3	ENSMUSG00000024664	0.3648	0.0	0.0	0.0833	0.0	False	False	SCD	0.0912	6
L1_020	Fads2	ENSMUSG00000024665	0.1625	0.2651	0.001	0.1042	0.0034	False	False	SCD	0.081	7
L1_020	4930524B15Rik	ENSMUSG00000020299	0.0	0.0	0.1331	0.0	0.004	False	False	SCD	0.0799	8
L1_020	Tprg1	ENSMUSG00000048399	0.0	0.0	0.1302	0.0	0.004	False	False	SCD	0.0781	9
L1_020	Selenom	ENSMUSG00000075702	0.0	0.3918	0.0228	0.1	0.002	False	False	SCD	0.0725	10
L1_021	Prl	ENSMUSG00000021342	0.7713	0.9895	0.0753	0.6275	0.0234	True	False	PRL	0.3864	1
L1_021	Prl8a1	ENSMUSG00000019756	0.753	0.9895	0.0	0.6061	0.0	False	False	PRL	0.3367	2
L1_021	Prl6a1	ENSMUSG00000069259	0.753	0.9895	0.0	0.6061	0.0	False	False	PRL	0.3367	3
L1_021	Prl3c1	ENSMUSG00000017922	0.753	0.9895	0.0	0.6061	0.0	False	False	PRL	0.3367	4
L1_021	Prl2c5	ENSMUSG00000055360	0.753	0.9895	0.0	0.6061	0.0	False	False	PRL	0.3367	5
L1_021	Prl8a8	ENSMUSG00000021346	0.753	0.9895	0.0	0.6061	0.0	False	False	PRL	0.3367	6
L1_021	Prl7b1	ENSMUSG00000021347	0.753	0.9895	0.0	0.6061	0.0	False	False	PRL	0.3367	7
L1_021	Prl7a1	ENSMUSG00000006488	0.753	0.9895	0.0	0.6061	0.0	False	False	PRL	0.3367	8
L1_021	Prl8a9	ENSMUSG00000006490	0.753	0.9895	0.0	0.6061	0.0	False	False	PRL	0.3367	9
L1_021	Prl3a1	ENSMUSG00000038883	0.753	0.9895	0.0	0.6061	0.0	False	False	PRL	0.3367	10
L1_021	Prl2a1	ENSMUSG00000022886	0.753	0.9895	0.0	0.6061	0.0	False	False	PRL	0.3367	11
L1_021	Prl3b1	ENSMUSG00000038891	0.753	0.9895	0.0	0.6061	0.0	False	False	PRL	0.3367	12
L1_021	Prl2c1	ENSMUSG00000062551	0.753	0.9895	0.0	0.6061	0.0	False	True	PRL	0.3367	13
L1_022	Il1f10	ENSMUSG00000046845	0.8979	1.0	0.0	0.9	0.0	True	False	IL36G	0.3745	1
L1_022	Il36b	ENSMUSG00000026985	0.611	1.0	0.0	0.75	0.0	False	False	IL36G	0.3028	2
L1_022	Il36a	ENSMUSG00000026984	0.6877	0.55	0.0	0.5357	0.0	False	False	IL36G	0.2544	3
L1_022	Il36g	ENSMUSG00000044103	0.5167	1.0	0.0	0.7222	0.0	False	True	IL36G	0.2792	4
L1_022	Tnfsf12	ENSMUSG00000097328	0.1701	1.0	0.0	0.5714	0.0	False	False	IL36G	0.1925	5
L1_022	Il17c	ENSMUSG00000046108	0.0	1.0	0.0678	0.5	0.0184	False	False	IL36G	0.1907	6
L1_022	Il24	ENSMUSG00000026420	0.167	0.9603	0.0	0.3056	0.0	False	False	IL36G	0.1858	7
L1_022	Il19	ENSMUSG00000016524	0.1051	1.0	0.0	0.55	0.0	False	False	IL36G	0.1763	8
L1_022	Tnfsf13	ENSMUSG00000089669	0.0898	1.0	0.0036	0.5417	0.0054	False	False	IL36G	0.1746	9
L1_022	Fam3c	ENSMUSG00000029672	0.1132	0.9669	0.0	0.2917	0.0	False	False	IL36G	0.1733	10
L1_023	Prdm9	ENSMUSG00000051977	0.9111	0.962	0.0026	0.7321	0.0056	True	False	PRDM9	0.3736	1
L1_023	Ash1l	ENSMUSG00000028053	0.0375	0.5603	0.0019	0.1884	0.007	False	False	PRDM9	0.0946	2
L1_023	Kmt2d	ENSMUSG00000048154	0.0537	0.4681	0.0	0.1544	0.0	False	False	PRDM9	0.0836	3
L1_023	Hrob	ENSMUSG00000034773	0.3584	0.0	0.0	0.0833	0.0	False	False	PRDM9	0.0896	4
L1_023	Mcm8	ENSMUSG00000027353	0.3164	0.0	0.009	0.0714	0.0059	False	False	PRDM9	0.0845	5
L1_023	Rnf212	ENSMUSG00000055385	0.3252	0.0	0.004	0.0833	0.002	False	False	PRDM9	0.0837	6
L1_023	Terb1	ENSMUSG00000052616	0.3171	0.0	0.0037	0.0909	0.002	False	False	PRDM9	0.0815	7
L1_023	Morc2b	ENSMUSG00000048602	0.2689	0.0751	0.003	0.1131	0.0058	False	False	PRDM9	0.0803	8
L1_023	Msh5	ENSMUSG00000007035	0.3012	0.0	0.0071	0.0909	0.0091	False	False	PRDM9	0.0796	9
L1_023	Setd4	ENSMUSG00000022948	0.0	0.5179	0.0	0.1429	0.0	False	False	PRDM9	0.0777	10
L1_023	Zfp78	ENSMUSG00000003929	0.0	0.0	0.0	0.0	0.0	False	True	PRDM9	0.0	11
L1_024	Pot1a	ENSMUSG00000029676	0.935	0.9358	0.0	0.8786	0.0	True	False	POT1	0.3741	1	1
L1_024	Stn1	ENSMUSG00000042694	0.13	0.3858	0.0	0.1697	0.0	False	False	POT1	0.0904	2	2
L1_024	Ten1	ENSMUSG00000020778	0.2532	0.4236	0.0	0.1417	0.0	False	False	POT1	0.1268	3	3
L1_024	Pot1b	ENSMUSG00000024174	0.7577	0.9175	0.0	0.6841	0.0	False	True	POT1	0.3271	4	6
L1_024	Acd	ENSMUSG00000038000	0.4385	0.3406	0.0004	0.2679	0.0028	False	False	POT1	0.1609	5
L1_024	Tinf2	ENSMUSG00000007589	0.378	0.274	0.0	0.225	0.0	False	False	POT1	0.1356	6
L1_024	Terf1	ENSMUSG00000025925	0.3322	0.2167	0.0	0.2132	0.0	False	False	POT1	0.1156	7
L1_024	Terf2	ENSMUSG00000031921	0.2986	0.2593	0.0	0.1962	0.0	False	False	POT1	0.1135	8
L1_024	Pinx1	ENSMUSG00000021958	0.1734	0.2314	0.0359	0.0943	0.0252	False	False	POT1	0.0996	9
L1_024	Terf2ip	ENSMUSG00000033430	0.1326	0.3579	0.0001	0.1748	0.0027	False	False	POT1	0.0869	10
L1_025	Ifna4	ENSMUSG00000070904	0.8728	0.9999	0.0	0.85	0.0	True	False	IFNA17	0.3682	1
L1_025	Ifna12	ENSMUSG00000073811	0.9083	0.9999	0.0	0.8889	0.0	False	False	IFNA17	0.3771	2
L1_025	Ifna16	ENSMUSG00000078355	0.9083	0.9999	0.0	0.8889	0.0	False	False	IFNA17	0.3771	3
L1_025	Ifna15	ENSMUSG00000096011	0.9083	0.9999	0.0	0.8889	0.0	False	False	IFNA17	0.3771	4
L1_025	Gm13272	ENSMUSG00000096591	0.9083	0.9999	0.0	0.8889	0.0	False	False	IFNA17	0.3771	5
L1_025	Ifna14	ENSMUSG00000095896	0.9083	0.9999	0.0	0.8889	0.0	False	False	IFNA17	0.3771	6
L1_025	Gm13276	ENSMUSG00000099545	0.9083	0.9999	0.0	0.8889	0.0	False	False	IFNA17	0.3771	7
L1_025	Gm13275	ENSMUSG00000099518	0.9083	0.9999	0.0	0.8889	0.0	False	False	IFNA17	0.3771	8
L1_025	Ifna2	ENSMUSG00000078354	0.9083	0.9999	0.0	0.8889	0.0	False	False	IFNA17	0.3771	9
L1_025	Ifna5	ENSMUSG00000096682	0.9083	0.9999	0.0	0.8889	0.0	False	False	IFNA17	0.3771	10
L1_025	Ifna13	ENSMUSG00000063376	0.9083	0.9999	0.0	0.8889	0.0	False	False	IFNA17	0.3771	11
L1_025	Ifna1	ENSMUSG00000095498	0.7753	0.9999	0.0	0.7917	0.0	False	True	IFNA17	0.3438	12
L1_026	Ifna13	ENSMUSG00000063376	0.8594	0.9958	0.0	0.6833	0.0	True	False	IFNA1	0.3642	1
L1_026	Ifna16	ENSMUSG00000078355	0.8594	0.9958	0.0	0.6833	0.0	False	False	IFNA1	0.3642	2
L1_026	Ifnab	ENSMUSG00000100079	0.8594	0.9958	0.0	0.6833	0.0	False	False	IFNA1	0.3642	3
L1_026	Gm13275	ENSMUSG00000099518	0.8594	0.9958	0.0	0.6833	0.0	False	False	IFNA1	0.3642	4
L1_026	Gm13276	ENSMUSG00000099545	0.8594	0.9958	0.0	0.6833	0.0	False	False	IFNA1	0.3642	5
L1_026	Ifna7	ENSMUSG00000100713	0.8594	0.9958	0.0	0.6833	0.0	False	False	IFNA1	0.3642	6
L1_026	Gm13277	ENSMUSG00000100234	0.8594	0.9958	0.0	0.6833	0.0	False	False	IFNA1	0.3642	7
L1_026	Gm13283	ENSMUSG00000100505	0.8594	0.9958	0.0	0.6833	0.0	False	False	IFNA1	0.3642	8
L1_026	Ifna5	ENSMUSG00000096682	0.8594	0.9958	0.0	0.6833	0.0	False	False	IFNA1	0.3642	9
L1_026	Ifna14	ENSMUSG00000095896	0.8594	0.9958	0.0	0.6833	0.0	False	False	IFNA1	0.3642	10
L1_026	Ifna15	ENSMUSG00000096011	0.8594	0.9958	0.0	0.6833	0.0	False	False	IFNA1	0.3642	11
L1_026	Ifna1	ENSMUSG00000095498	0.7336	0.9958	0.0	0.6026	0.0	False	True	IFNA1	0.3328	12
L1_027	Hspa1b	ENSMUSG00000090877	0.9025	0.9123	0.0	0.8137	0.0	True	False	HSPA1B	0.3625	1
L1_027	Hspa1a	ENSMUSG00000091971	0.7417	0.7123	0.0	0.5849	0.0	False	True	HSPA1B	0.2923	2
L1_027	Hspa8	ENSMUSG00000015656	0.1064	0.6742	0.0	0.3332	0.0	False	False	HSPA1B	0.1277	3
L1_027	Hspa13	ENSMUSG00000032932	0.2608	0.4896	0.0	0.1471	0.0	False	False	HSPA1B	0.1386	4
L1_027	Hspa14	ENSMUSG00000109865	0.2608	0.4896	0.0	0.1471	0.0	False	False	HSPA1B	0.1386	5
L1_027	Hspa1l	ENSMUSG00000007033	0.1702	0.5992	0.0	0.2156	0.0	False	False	HSPA1B	0.1324	6
L1_027	Hspa5	ENSMUSG00000026864	0.0825	0.4982	0.0549	0.2541	0.0095	False	False	HSPA1B	0.1283	7
L1_027	Dnajb8	ENSMUSG00000048206	0.2851	0.3357	0.0	0.1067	0.0	False	False	HSPA1B	0.1216	8
L1_027	Dnajb2	ENSMUSG00000026203	0.3336	0.1265	0.0168	0.1548	0.004	False	False	HSPA1B	0.1125	9
L1_027	Hspa2	ENSMUSG00000059970	0.1889	0.4253	0.0	0.2219	0.0	False	False	HSPA1B	0.111	10
L1_028	Stfa2l1	ENSMUSG00000059657	0.8357	0.9955	0.0	0.7083	0.0	True	False	CSTA	0.3582	1
L1_028	Stfa2	ENSMUSG00000022902	0.8357	0.7734	0.0	0.625	0.0	False	True	CSTA	0.3249	2
L1_028	Cstdc5	ENSMUSG00000071561	0.8357	0.9955	0.0	0.7083	0.0	False	False	CSTA	0.3582	3
L1_028	Csta2	ENSMUSG00000095620	0.8357	0.9955	0.0	0.7083	0.0	False	False	CSTA	0.3582	4
L1_028	Csta3	ENSMUSG00000094733	0.8357	0.9955	0.0	0.7083	0.0	False	False	CSTA	0.3582	5
L1_028	Csta1	ENSMUSG00000034362	0.8357	0.9955	0.0	0.7083	0.0	False	False	CSTA	0.3582	6
L1_028	Cstdc6	ENSMUSG00000079594	0.8357	0.9955	0.0	0.7083	0.0	False	False	CSTA	0.3582	7
L1_028	Cstdc4	ENSMUSG00000079597	0.8357	0.9955	0.0	0.7083	0.0	False	False	CSTA	0.3582	8
L1_028	Stfa1	ENSMUSG00000071562	0.8357	0.7734	0.0	0.625	0.0	False	False	CSTA	0.3249	9
L1_028	Cstb	ENSMUSG00000005054	0.4045	0.7734	0.0	0.35	0.0	False	False	CSTA	0.2171	10
L1_029	Zrsr2	ENSMUSG00000031370	0.8328	0.9945	0.0	0.6667	0.0	True	False	ZRSR2	0.3574	1
L1_029	Zrsr2-ps1	ENSMUSG00000044068	0.4942	0.9945	0.0	0.5	0.0	False	False	ZRSR2	0.2727	2
L1_029	U2af2	ENSMUSG00000030435	0.683	0.4842	0.0	0.3929	0.0	False	False	ZRSR2	0.2434	3
L1_029	U2af1l4	ENSMUSG00000078765	0.4942	0.9385	0.0	0.5	0.0	False	False	ZRSR2	0.2643	4
L1_029	U2af1	ENSMUSG00000061613	0.4942	0.6635	0.0	0.4167	0.0	False	False	ZRSR2	0.2231	5
L1_029	Gcfc2	ENSMUSG00000035125	0.8328	0.0	0.0	0.3333	0.0	False	False	ZRSR2	0.2082	6
L1_029	Usp39	ENSMUSG00000056305	0.8328	0.0	0.0	0.3333	0.0	False	False	ZRSR2	0.2082	7
L1_029	Crnkl1	ENSMUSG00000001767	0.8328	0.0	0.0	0.3333	0.0	False	False	ZRSR2	0.2082	8
L1_029	Scaf11	ENSMUSG00000033228	0.6717	0.0	0.0	0.25	0.0	False	False	ZRSR2	0.1679	9
L1_029	Rsrp1	ENSMUSG00000037266	0.6563	0.0	0.0	0.125	0.0	False	False	ZRSR2	0.1641	10
L1_030	Krt5	ENSMUSG00000061527	0.9451	0.8345	0.0	0.8036	0.0	True	False	KRT5	0.3615	1
L1_030	Krt76	ENSMUSG00000075402	0.4326	0.5875	0.1159	0.2917	0.0175	False	False	KRT5	0.2658	2
L1_030	Krt2	ENSMUSG00000064201	0.3006	0.4118	0.1369	0.225	0.0219	False	False	KRT5	0.2191	3
L1_030	Krt1	ENSMUSG00000046834	0.2751	0.3827	0.1586	0.2576	0.0171	False	False	KRT5	0.2214	4
L1_030	Gm5414	ENSMUSG00000064232	0.4963	0.5875	0.001	0.2679	0.0017	False	False	KRT5	0.2128	5
L1_030	Gm5478	ENSMUSG00000095241	0.4963	0.5875	0.0008	0.2679	0.0017	False	True	KRT5	0.2127	6
L1_030	Krt7	ENSMUSG00000023039	0.4963	0.5897	0.0	0.3929	0.0	False	False	KRT5	0.2125	7
L1_030	Krt80	ENSMUSG00000037185	0.4963	0.5875	0.0002	0.2679	0.0016	False	False	KRT5	0.2123	8
L1_030	Krt90	ENSMUSG00000048699	0.4963	0.5875	0.0	0.2679	0.0	False	False	KRT5	0.2122	9
L1_030	Krt77	ENSMUSG00000067594	0.4963	0.5875	0.0	0.2679	0.0	False	False	KRT5	0.2122	10
